# Early-life experience determines the social stability of adult communities in female mice

**DOI:** 10.1101/2023.11.29.569157

**Authors:** Birte Doludda, Jadna Bogado Lopes, Sara Zocher, Gerd Kempermann, Rupert W Overall

**Author notes:** Corresponding author. (RWO). These authors contributed equally to this work (Birte Doludda, Jadna Bogado Lopes). These authors contributed equally to this work (Gerd Kempermann, Rupert W Overall).

## Abstract

Early social interactions critically shape lifelong individual behaviour but their development and stability have been difficult to study in laboratory settings. Our experimental platform allows the automated real-time and longitudinal study of social structure in mice living in a shared environment, providing previously inaccessible behavioural measures. These include estimates of directed agonistic activity for the reconstruction of social hierarchies and their dynamics over the life-course. In an all-female colony of genetically identical mice, pairwise inter-individual interactions revealed stable dominance hierarchies that already emerged early in life. Older animals introduced into a new colony exhibited a steeper hierarchy compared to adolescent mice or mature mice that had been co-housed throughout life. Our longitudinal analysis of social dominance hierarchies highlights the critical role of early-life experience.

**One-Sentence Summary:** Automated tracking of mouse colonies revealed differences in social structure dependent on the animals’ early-life experience.
