## Supplementary material for "Early-life experience determines the social stability of adult communities in female mice": Data S1

	CD-1071	CD-1072	CD-1070	CD-1074	CD-1005	CD-1051	CD-1054	CD-1027	CD-1082	CD-1057
CD-1071	0	16	16	31	11	81	147	50	37	57
CD-1072	24	0	15	20	8	78	42	63	66	48
CD-1070	7	5	0	10	4	46	47	32	16	67
CD-1074	17	13	15	0	6	31	31	73	64	32
CD-1005	41	68	14	1	0	59	64	20	27	40
CD-1051	11	5	3	20	11	0	8	38	10	9
CD-1054	4	22	2	11	9	11	0	58	6	7
CD-1027	7	12	4	48	12	42	33	0	16	67
CD-1082	3	3	4	6	1	26	13	18	0	45
CD-1057	0	4	3	9	5	10	10	78	16	0
