## Supplementary material for "Early-life experience determines the social stability of adult communities in female mice": Data S2

Event	Source	Target	Day	Timestamp	From	To	StartCR	EndCR	VideoStart	VideoTime	Duration	Interaction	ClearlyVisible	Notes...16	FineClass	Class
7435	CD-1071	CD-1022	2023-05-17	1684350772.994	Cage2-8	Cage2-10	1684350772.392	1684350797.755	114339.392000675	1900-01-01 07:45:39	25.363	Contact	NA	NA	neutral	neutral
7436	CD-1061	CD-1019	2023-05-17	1684352983.77	Cage2-10	Cage2-8	1684352983.323	1684352985.898	116550.323004246	1900-01-01 08:22:30	2.575	Mount	NA	Attempted mounting	agonistic	agonistic
7439	CD-1014	CD-1021	2023-05-17	1684355945.883	Cage2-10	Cage2-9	1684355945.667	1684355952.751	119512.666996479	1900-01-01 09:11:52	7.084	SniffFace	NA	NA	neutral	neutral
7440	CD-1014	CD-1037	2023-05-17	1684356964.851	Cage2-10	Cage2-8	1684356964.635	1684356965.835	120531.635004044	1900-01-01 09:28:51	1.2	SniffRear	NA	NA	neutral	neutral
7461	CD-1072	CD-1085	2023-05-17	1684365410.246	Cage2-9	Cage2-10	1684365409.793	1684365411.029	128976.792998791	1900-01-01 11:49:36	1.236	Mount	NA	NA	agonistic	agonistic
7462	CD-1072	CD-1085	2023-05-17	1684365411.029	Cage2-10	Cage2-8	1684365410.737	1684365411.843	128977.736996174	1900-01-01 11:49:37	1.106	SniffFace	NA	NA	neutral	neutral
7463	CD-1071	CD-1000	2023-05-17	1684365450.382	Cage2-9	Cage2-10	1684365449.959	1684365453.083	129016.959002495	1900-01-01 11:50:16	3.124	None	NA	NA	neutral	neutral
7465	CD-1067	CD-1072	2023-05-17	1684366374.406	Cage1-8	Cage2-10	1684366374.083	1684366380.306	129941.082999706	1900-01-01 12:05:41	6.223	None	NA	NA	neutral	neutral
7467	CD-1072	CD-1021	2023-05-17	1684366820.579	Cage2-10	Cage2-9	1684366820.26	1684366820.994	130387.260004044	1900-01-01 12:13:07	0.734	Mount	NA	NA	agonistic	agonistic
7472	CD-1008	CD-1085	2023-05-17	1684367694.577	Cage2-8	Cage2-10	1684367693.753	1684367702.115	131260.752996922	1900-01-01 12:27:40	8.362	SniffRear	NA	NA	neutral	neutral
7473	CD-1008	CD-1010	2023-05-17	1684369194.499	Cage2-8	Cage2-10	1684369193.967	1684369253.117	132760.967000008	1900-01-01 12:52:40	59.15	BiteFace	NA	NA	agonistic	agonistic
7474	CD-1034	CD-1087	2023-05-17	1684370134.673	Cage2-8	Cage2-10	1684370133.702	1684370136.059	133700.701999664	1900-01-01 13:08:20	2.357	Mount	NA	NA	agonistic	agonistic
7476	CD-1065	CD-1041	2023-05-17	1684370214.831	Cage2-8	Cage2-10	1684370214.296	1684370218.865	133781.295998096	1900-01-01 13:09:41	4.569	SniffRear	NA	NA	neutral	neutral
7477	CD-1072	CD-1087	2023-05-17	1684370435.436	Cage2-9	Cage2-10	1684370434.98	1684370442.224	134001.980000496	1900-01-01 13:13:21	7.244	Push	NA	NA	mild agonistic	agonistic
7492	CD-1057	CD-1018	2023-05-17	1684372331.866	Cage2-8	Cage2-10	1684372331.298	1684372335.853	135898.298000813	1900-01-01 13:44:58	4.555	SniffRear	NA	NA	neutral	neutral
7493	CD-1057	CD-1018	2023-05-17	1684372335.853	Cage2-10	Cage2-9	1684372335.482	1684372360.691	135902.481998444	1900-01-01 13:45:02	25.209	Contact	NA	NA	neutral	neutral
7494	CD-1036	CD-1009	2023-05-17	1684372846.809	Cage2-10	Cage2-9	1684372846.182	1684372850.67	136413.181996346	1900-01-01 13:53:33	4.488	Contact	NA	NA	neutral	neutral
7495	CD-1018	CD-1036	2023-05-17	1684372875	Cage2-9	Cage2-10	1684372874.284	1684372887.526	136441.284002304	1900-01-01 13:54:01	13.242	Chase	NA	NA	agonistic	chase
7496	CD-1036	CD-1021	2023-05-17	1684372887.526	Cage2-10	Cage2-9	1684372887.241	1684372892.195	136454.240995407	1900-01-01 13:54:14	4.954	SniffRear	NA	NA	neutral	neutral
7497	CD-1034	CD-1029	2023-05-17	1684372911.181	Cage2-10	Cage2-9	1684372910.375	1684372918.605	136477.375001431	1900-01-01 13:54:37	8.23	SniffRear	NA	NA	neutral	neutral
7498	CD-1034	CD-1069	2023-05-17	1684372920.49	Cage2-10	Cage2-8	1684372919.928	1684372924.637	136486.927999496	1900-01-01 13:54:46	4.709	SniffRearRev	NA	NA	neutral	neutral
7502	CD-1023	CD-1021	2023-05-17	1684375808.597	Cage2-8	Cage2-10	1684375808.186	1684375813.818	139375.185995579	1900-01-01 14:42:55	5.632	Mount	NA	NA	agonistic	agonistic
7530	CD-1076	CD-1057	2023-05-18	1684433001.979	Cage2-10	Cage1-8	1684433001.652	1684433008.108	196568.652000904	1900-01-02 06:36:08	6.456	Push	NA	NA	mild agonistic	agonistic
7531	CD-1054	CD-1029	2023-05-18	1684433205.522	Cage2-10	Cage2-8	1684433205.308	1684433206.168	196772.307998657	1900-01-02 06:39:32	0.86	Push	NA	NA	mild agonistic	agonistic
7532	CD-1071	CD-1039	2023-05-18	1684433508.285	Cage2-8	Cage2-10	1684433507.498	1684433511.647	197074.49800396	1900-01-02 06:44:34	4.149	Mount	NA	NA	agonistic	agonistic
7534	CD-1003	CD-1035	2023-05-18	1684433568.495	Cage2-10	Cage2-8	1684433567.824	1684433569.64	197134.824004173	1900-01-02 06:45:34	1.816	Contact	NA	NA	neutral	neutral
7537	CD-1040	CD-1083	2023-05-18	1684434044.055	Cage2-10	Cage2-8	1684434043.847	1684434045.168	197610.846998692	1900-01-02 06:53:30	1.321	Push	NA	NA	mild agonistic	agonistic
7554	CD-1087	CD-1037	2023-05-18	1684438559.037	Cage2-10	Cage2-9	1684438558.818	1684438590.177	202125.817998886	1900-01-02 08:08:45	31.359	Push	NA	NA	mild agonistic	agonistic
7569	CD-1012	CD-1025	2023-05-18	1684440751.101	Cage2-8	Cage2-10	1684440750.319	1684440755.27	204317.318998814	1900-01-02 08:45:17	4.951	SniffRear	NA	NA	neutral	neutral
7575	CD-1005	CD-1071	2023-05-18	1684441329.914	Cage2-8	Cage2-10	1684441329.032	1684441337.522	204896.032004356	1900-01-02 08:54:56	8.49	None	NA	NA	neutral	neutral
7578	CD-1085	CD-1076	2023-05-18	1684442866.158	Cage2-8	Cage2-10	1684442865.805	1684442868.464	206432.805001259	1900-01-02 09:20:32	2.659	Mount	NA	NA	agonistic	agonistic
7579	CD-1085	CD-1076	2023-05-18	1684442868.464	Cage2-10	Cage1-7	1684442867.856	1684442869.342	206434.855998993	1900-01-02 09:20:34	1.486	BiteRear	NA	NA	mild agonistic	agonistic
7580	CD-1029	CD-1068	2023-05-18	1684444173.327	Cage2-8	Cage2-10	1684444172.911	1684444344.909	207739.911004543	1900-01-02 09:42:19	171.998	SniffRear	NA	NA	neutral	neutral
7590	CD-1040	CD-1051	2023-05-18	1684447623.256	Cage2-8	Cage2-10	1684447623.037	1684447625.258	211190.036996365	1900-01-02 10:39:50	2.221	Chase	NA	connected event - several animals	agonistic	chase
7591	CD-1035	CD-1040	2023-05-18	1684447623.533	Cage2-8	Cage2-10	1684447623.256	1684447626.636	211190.25600338	1900-01-02 10:39:50	3.38	Chase	NA	connected event	agonistic	chase
7592	CD-1035	CD-1051	2023-05-18	1684447623.533	Cage2-8	Cage2-10	1684447623.037	1684447626.636	211190.036996365	1900-01-02 10:39:50	3.599	Chase	NA	connected event	agonistic	chase
7618	CD-1072	CD-1021	2023-05-18	1684455134.891	Cage2-10	Cage1-7	1684455134.095	1684455135.364	218701.094999313	1900-01-02 12:45:01	1.269	Mount	NA	NA	agonistic	agonistic
7619	CD-1041	CD-1021	2023-05-18	1684455265.293	Cage1-7	Cage2-10	1684455264.977	1684455273.894	218831.977002621	1900-01-02 12:47:11	8.917	Mount	NA	NA	agonistic	agonistic
7620	CD-1013	CD-1009	2023-05-18	1684455270.607	Cage2-10	Cage1-7	1684455270.312	1684455272.3	218837.312004089	1900-01-02 12:47:17	1.988	Mount	NA	NA	agonistic	agonistic
7621	CD-1021	CD-1041	2023-05-18	1684455273.894	Cage2-10	Cage2-9	1684455273.538	1684455312.992	218840.537998676	1900-01-02 12:47:20	39.454	Mount	NA	NA	agonistic	agonistic
7624	CD-1022	CD-1005	2023-05-18	1684456153.874	Cage2-10	Cage2-9	1684456153.502	1684456161.027	219720.501996994	1900-01-02 13:02:00	7.525	Mount	NA	NA	agonistic	agonistic
7630	CD-1015	CD-1025	2023-05-18	1684457558.533	Cage2-10	Cage1-8	1684457558.533	1684457648.275	221125.532999516	1900-01-02 13:25:25	89.742	Mount	NA	NA	agonistic	agonistic
7640	CD-1009	CD-1025	2023-05-18	1684458375.222	Cage2-9	Cage2-10	1684458374.588	1684458382.235	221941.587997913	1900-01-02 13:39:01	7.647	Mount	NA	NA	agonistic	agonistic
7647	CD-1018	CD-1017	2023-05-18	1684460017.175	Cage2-10	Cage2-9	1684460016.559	1684460161.163	223583.558999538	1900-01-02 14:06:23	144.604	Mount	NA	NA	agonistic	agonistic
7660	CD-1074	CD-1030	2023-05-18	1684463202.302	Cage2-10	Cage2-9	1684463201.886	1684463203.346	226768.886003971	1900-01-02 14:59:28	1.46	MountRev	NA	NA	reverse agonistic	reversed
7673	CD-1061	CD-1083	2023-05-18	1684471327.669	Cage2-10	Cage2-9	1684471327.354	1684471328.453	234894.354001999	1900-01-02 17:14:54	1.099	MountRev	NA	NA	reverse agonistic	reversed
7674	CD-1051	CD-1037	2023-05-18	1684472299.828	Cage2-10	Cage2-9	1684472298.841	1684472302.166	235865.841002464	1900-01-02 17:31:05	3.325	MountRev	NA	NA	reverse agonistic	reversed
7675	CD-1037	CD-1088	2023-05-18	1684473570.803	Cage2-8	Cage2-10	1684473570.147	1684473581.584	237137.14700079	1900-01-02 17:52:17	11.437	SniffRear	NA	NA	neutral	neutral
7678	CD-1037	CD-1048	2023-05-18	1684474227.058	Cage2-8	Cage2-10	1684474226.843	1684474230.799	237793.842997074	1900-01-02 18:03:13	3.956	Mount	NA	NA	agonistic	agonistic
7679	CD-1037	CD-1048	2023-05-18	1684474230.799	Cage2-10	Cage1-7	1684474230.368	1684474264.082	237797.367996216	1900-01-02 18:03:17	33.714	Mount	NA	NA	agonistic	agonistic
7680	CD-1025	CD-1037	2023-05-18	1684474625.425	Cage1-7	Cage2-10	1684474625.004	1684474628.728	238192.003995895	1900-01-02 18:09:52	3.724	MountRev	NA	NA	reverse agonistic	reversed
7681	CD-1025	CD-1037	2023-05-18	1684474628.728	Cage2-10	Cage2-8	1684474628.512	1684474630.962	238195.512000561	1900-01-02 18:09:55	2.45	Mount	NA	NA	agonistic	agonistic
7682	CD-1056	CD-1018	2023-05-18	1684474771.466	Cage2-10	Cage2-9	1684474770.95	1684474785.95	238337.950003624	1900-01-02 18:12:17	15	MountRev	NA	NA	reverse agonistic	reversed
7683	CD-1061	CD-1087	2023-05-18	1684475135.224	Cage2-9	Cage2-10	1684475134.69	1684475144.761	238701.690003395	1900-01-02 18:18:21	10.071	SniffRear	NA	NA	neutral	neutral
7684	CD-1061	CD-1087	2023-05-18	1684475144.761	Cage2-10	Cage2-8	1684475143.846	1684475276.041	238710.846001148	1900-01-02 18:18:30	132.195	SniffRear	NA	video clip includes multiple follow events	neutral	neutral
7685	CD-1074	CD-1053	2023-05-18	1684475167.035	Cage2-10	Cage2-9	1684475166.22	1684475168.282	238733.21999836	1900-01-02 18:18:53	2.062	Chase	NA	NA	agonistic	chase
7687	CD-1035	CD-1014	2023-05-18	1684475974.691	Cage2-9	Cage2-10	1684475974.271	1684476061.011	239541.270996094	1900-01-02 18:32:21	86.74	Mount	NA	NA	agonistic	agonistic
7700	CD-1005	CD-1015	2023-05-20	1684611957.863	Cage2-10	Cage2-9	1684611957.459	1684612005.515	33970.4590010643	1899-12-31 09:26:10	48.056	BiteRear	NA	NA	mild agonistic	agonistic
7701	CD-1012	CD-1035	2023-05-20	1684612586.618	Cage1-7	Cage2-10	1684612585.997	1684612596.668	34598.9970035553	1899-12-31 09:36:38	10.671	None	NA	NA	neutral	neutral
7702	CD-1074	CD-1035	2023-05-20	1684612597.027	Cage2-10	Cage2-8	1684612596.668	1684612598.068	34609.6679997444	1899-12-31 09:36:49	1.4	SniffRear	NA	NA	neutral	neutral
7706	CD-1053	CD-1056	2023-05-20	1684612812.516	Cage2-10	Cage2-8	1684612812.516	1684612817.78	34825.5159959793	1899-12-31 09:40:25	5.264	None	NA	NA	neutral	neutral
7707	CD-1030	CD-1008	2023-05-20	1684616517.717	Cage2-10	Cage1-7	1684616516.901	1684616522.429	38529.9009971619	1899-12-31 10:42:09	5.528	SniffRear	NA	NA	neutral	neutral
7708	CD-1018	CD-1007	2023-05-20	1684616886.868	Cage2-10	Cage1-7	1684616886.518	1684616887.502	38899.5180025101	1899-12-31 10:48:19	0.984	SniffRear	NA	NA	neutral	neutral
7709	CD-1088	CD-1005	2023-05-20	1684617619.062	Cage2-10	Cage2-9	1684617618.954	1684617624.882	39631.9540009499	1899-12-31 11:00:31	5.928	Chase	NA	NA	agonistic	chase
7710	CD-1020	CD-1054	2023-05-20	1684618112.62	Cage2-8	Cage2-10	1684618111.747	1684618115.699	40124.7470026016	1899-12-31 11:08:44	3.952	None	NA	NA	neutral	neutral
7736	CD-1034	CD-1088	2023-05-20	1684625407.843	Cage2-8	Cage2-10	1684625407.112	1684625410.522	47420.1120018959	1899-12-31 13:10:20	3.41	SniffFace	NA	NA	neutral	neutral
7737	CD-1018	CD-1034	2023-05-20	1684625411.371	Cage2-10	Cage2-9	1684625410.522	1684625413.69	47423.522002697	1899-12-31 13:10:23	3.168	SniffFace	NA	NA	neutral	neutral
7740	CD-1029	CD-1003	2023-05-20	1684626456.185	Cage2-10	Cage2-9	1684626455.934	1684626459.464	48468.9340004921	1899-12-31 13:27:48	3.53	SniffFace	NA	NA	neutral	neutral
7743	CD-1052	CD-1023	2023-05-20	1684626924.203	Cage2-10	Cage1-8	1684626923.546	1684626956.332	48936.5459976196	1899-12-31 13:35:36	32.786	None	NA	NA	neutral	neutral
7744	CD-1039	CD-1058	2023-05-20	1684627291.525	Cage2-9	Cage2-10	1684627290.693	1684627319.471	49303.6929998398	1899-12-31 13:41:43	28.778	None	NA	NA	neutral	neutral
7745	CD-1067	CD-1039	2023-05-20	1684627291.99	Cage2-9	Cage2-10	1684627291.525	1684627292.821	49304.5249977112	1899-12-31 13:41:44	1.296	Mount	NA	NA	agonistic	agonistic
7746	CD-1067	CD-1039	2023-05-20	1684627292.821	Cage2-10	Cage2-8	1684627292.604	1684627294.292	49305.6040039062	1899-12-31 13:41:45	1.688	Mount	NA	NA	agonistic	agonistic
7747	CD-1003	CD-1056	2023-05-20	1684627471.926	Cage2-10	Cage1-7	1684627471.71	1684627472.51	49484.7100028992	1899-12-31 13:44:44	0.8	BiteRear	NA	NA	mild agonistic	agonistic
7748	CD-1058	CD-1068	2023-05-20	1684627558.157	Cage2-10	Cage2-9	1684627557.741	1684627558.828	49570.7409973145	1899-12-31 13:46:10	1.087	Chase	NA	NA	agonistic	chase
7750	CD-1058	CD-1052	2023-05-20	1684627753.454	Cage2-10	Cage2-9	1684627753.297	1684627855.098	49766.2970032692	1899-12-31 13:49:26	101.801	SniffRear	NA	NA	neutral	neutral
7751	CD-1041	CD-1052	2023-05-20	1684627753.875	Cage2-10	Cage2-9	1684627753.297	1684627774.011	49766.2970032692	1899-12-31 13:49:26	20.714	None	NA	NA	neutral	neutral
7754	CD-1070	CD-1061	2023-05-20	1684628019.064	Cage2-10	Cage2-8	1684628018.6	1684628030.407	50031.5999970436	1899-12-31 13:53:51	11.807	SniffRear	NA	NA	neutral	neutral
7755	CD-1025	CD-1076	2023-05-20	1684628285.124	Cage2-10	Cage1-7	1684628284.622	1684628296.249	50297.6220026016	1899-12-31 13:58:17	11.627	Mount	NA	NA	agonistic	agonistic
7756	CD-1018	CD-1051	2023-05-20	1684628577.597	Cage2-10	Cage2-8	1684628577.191	1684628580.848	50590.19099617	1899-12-31 14:03:10	3.657	Mount	NA	NA	agonistic	agonistic
7757	CD-1014	CD-1087	2023-05-20	1684628664.905	Cage2-10	Cage2-8	1684628664.49	1684628702.105	50677.4899964333	1899-12-31 14:04:37	37.615	SniffRear	NA	NA	neutral	neutral
7758	CD-1041	CD-1035	2023-05-20	1684628900.103	Cage2-8	Cage2-10	1684628899.672	1684628905.257	50912.6719975471	1899-12-31 14:08:32	5.585	None	NA	NA	neutral	neutral
7760	CD-1048	CD-1082	2023-05-20	1684629197.006	Cage2-10	Cage2-8	1684629196.585	1684629197.767	51209.5850014687	1899-12-31 14:13:29	1.182	SniffRearRev	NA	NA	neutral	neutral
7761	CD-1048	CD-1087	2023-05-20	1684629266.002	Cage2-10	Cage1-7	1684629265.372	1684629286.042	51278.3719987869	1899-12-31 14:14:38	20.67	Mount	NA	NA	agonistic	agonistic
7762	CD-1003	CD-1023	2023-05-20	1684629912.135	Cage2-9	Cage2-10	1684629911.25	1684629924.39	51924.2499966621	1899-12-31 14:25:24	13.14	SniffRear	NA	NA	neutral	neutral
7763	CD-1058	CD-1085	2023-05-20	1684630076.982	Cage2-10	Cage2-9	1684630076.489	1684630108.762	52089.4890031815	1899-12-31 14:28:09	32.273	Contact	NA	NA	neutral	neutral
7764	CD-1083	CD-1085	2023-05-20	1684630092.605	Cage2-9	Cage2-10	1684630091.956	1684630096.124	52104.9560036659	1899-12-31 14:28:24	4.168	SniffRear	NA	NA	neutral	neutral
7766	CD-1082	CD-1037	2023-05-20	1684630116.283	Cage2-8	Cage2-10	1684630115.422	1684630123.701	52128.4220013618	1899-12-31 14:28:48	8.279	SniffRear	NA	NA	neutral	neutral
7768	CD-1036	CD-1003	2023-05-20	1684630537.992	Cage2-10	Cage2-9	1684630537.746	1684630544.785	52550.7459964752	1899-12-31 14:35:50	7.039	Contact	NA	NA	neutral	neutral
7769	CD-1019	CD-1077	2023-05-20	1684630636.448	Cage2-10	Cage2-8	1684630636.017	1684630703.206	52649.0170021057	1899-12-31 14:37:29	67.189	Chase	NA	NA	agonistic	chase
7770	CD-1036	CD-1041	2023-05-20	1684630678.589	Cage2-8	Cage2-10	1684630677.765	1684630680.715	52690.7649979591	1899-12-31 14:38:10	2.95	Chase	NA	NA	agonistic	chase
7771	CD-1029	CD-1041	2023-05-20	1684630679.763	Cage2-10	Cage2-9	1684630679.382	1684630685.761	52692.3820004463	1899-12-31 14:38:12	6.379	Chase	NA	NA	agonistic	chase
7773	CD-1018	CD-1048	2023-05-20	1684631027.617	Cage2-10	Cage2-9	1684631027.001	1684631048.172	53040.0010042191	1899-12-31 14:44:00	21.171	SniffRear	NA	NA	neutral	neutral
7774	CD-1008	CD-1087	2023-05-20	1684631121.128	Cage2-10	Cage1-7	1684631120.601	1684631174.068	53133.6010012627	1899-12-31 14:45:33	53.467	Chase	NA	NA	agonistic	chase
7776	CD-1017	CD-1067	2023-05-20	1684631166.077	Cage2-10	Cage2-9	1684631165.474	1684631343.415	53178.4739985466	1899-12-31 14:46:18	177.941	None	NA	NA	neutral	neutral
7777	CD-1088	CD-1075	2023-05-20	1684631194.282	Cage1-7	Cage2-10	1684631193.834	1684631196.263	53206.8340039253	1899-12-31 14:46:46	2.429	None	NA	NA	neutral	neutral
7778	CD-1058	CD-1088	2023-05-20	1684631194.903	Cage1-7	Cage2-10	1684631194.282	1684631206.211	53207.281996727	1899-12-31 14:46:47	11.929	Push	NA	NA	mild agonistic	agonistic
7779	CD-1088	CD-1075	2023-05-20	1684631196.263	Cage2-10	Cage2-8	1684631195.732	1684631213.149	53208.7320046425	1899-12-31 14:46:48	17.417	Push	NA	NA	mild agonistic	agonistic
7782	CD-1013	CD-1087	2023-05-20	1684631510.335	Cage2-9	Cage2-10	1684631510.02	1684631516.337	53523.0199961662	1899-12-31 14:52:03	6.317	Mount	NA	NA	agonistic	agonistic
7784	CD-1058	CD-1022	2023-05-20	1684631610.155	Cage2-10	Cage2-8	1684631609.838	1684631610.852	53622.8380031586	1899-12-31 14:53:42	1.014	Push	NA	NA	mild agonistic	agonistic
7800	CD-1067	CD-1039	2023-05-20	1684633267.118	Cage2-10	Cage2-9	1684633267.012	1684633269.553	55280.0120000839	1899-12-31 15:21:20	2.541	Mount	NA	NA	agonistic	agonistic
7801	CD-1029	CD-1058	2023-05-20	1684633323.899	Cage2-10	Cage2-9	1684633323.583	1684633324.497	55336.5829963684	1899-12-31 15:22:16	0.914	Chase	NA	NA	agonistic	chase
7802	CD-1012	CD-1029	2023-05-20	1684633324.315	Cage2-10	Cage2-9	1684633323.899	1684633325.159	55336.8989958763	1899-12-31 15:22:16	1.26	Chase	NA	NA	agonistic	chase
7803	CD-1012	CD-1058	2023-05-20	1684633324.315	Cage2-10	Cage2-9	1684633324.212	1684633325.159	55337.211997509	1899-12-31 15:22:17	0.947	Chase	NA	NA	agonistic	chase
7807	CD-1008	CD-1013	2023-05-20	1684633896.289	Cage2-10	Cage2-8	1684633895.81	1684634020.434	55908.8099975586	1899-12-31 15:31:48	124.624	Mount	NA	NA	agonistic	agonistic
7808	CD-1017	CD-1082	2023-05-20	1684634004.248	Cage2-10	Cage2-9	1684634004.154	1684634005.432	56017.1539993286	1899-12-31 15:33:37	1.278	None	NA	NA	neutral	neutral
7810	CD-1036	CD-1082	2023-05-20	1684634523.94	Cage2-10	Cage2-8	1684634523.524	1684634524.443	56536.5240035057	1899-12-31 15:42:16	0.919	Chase	NA	NA	agonistic	chase
7820	CD-1013	CD-1085	2023-05-20	1684636451.486	Cage2-9	Cage2-10	1684636451.072	1684636452.586	58464.0720005035	1899-12-31 16:14:24	1.514	SniffRear	NA	NA	neutral	neutral
7822	CD-1087	CD-1030	2023-05-20	1684637479.91	Cage2-7	Cage2-10	1684637479.694	1684637620.473	59492.6939983368	1899-12-31 16:31:32	140.779	Contact	NA	NA	neutral	neutral
7823	CD-1017	CD-1034	2023-05-20	1684637518.519	Cage2-8	Cage2-10	1684637518.077	1684637525.312	59531.0769996643	1899-12-31 16:32:11	7.235	Mount	NA	NA	agonistic	agonistic
7824	CD-1034	CD-1017	2023-05-20	1684637525.312	Cage2-10	Cage2-9	1684637524.697	1684637685.004	59537.6970024109	1899-12-31 16:32:17	160.307	MountRev	NA	NA	reverse agonistic	reversed
7825	CD-1040	CD-1082	2023-05-20	1684637919.251	Cage2-10	Cage2-9	1684637919.113	1684637925.055	59932.1130027771	1899-12-31 16:38:52	5.942	SniffRearRev	NA	NA	neutral	neutral
7826	CD-1088	CD-1040	2023-05-20	1684639510.43	Cage2-10	Cage2-9	1684639510.215	1684639523.957	61523.2150015831	1899-12-31 17:05:23	13.742	Chase	NA	NA	agonistic	chase
7827	CD-1017	CD-1082	2023-05-20	1684640189.019	Cage2-10	Cage2-9	1684640188.287	1684640192.165	62201.2869973183	1899-12-31 17:16:41	3.878	None	NA	NA	neutral	neutral
7828	CD-1040	CD-1070	2023-05-20	1684641080.358	Cage2-10	Cage1-7	1684641080.267	1684641309.139	63093.2669978142	1899-12-31 17:31:33	228.872	Mount	NA	NA	agonistic	agonistic
7830	CD-1076	CD-1088	2023-05-20	1684642627.846	Cage2-8	Cage2-10	1684642627.53	1684642630.847	64640.5300002098	1899-12-31 17:57:20	3.317	SniffRear	NA	NA	neutral	neutral
7831	CD-1076	CD-1088	2023-05-20	1684642630.847	Cage2-10	Cage1-8	1684642630.416	1684642661.892	64643.4160017967	1899-12-31 17:57:23	31.476	SniffRear	NA	NA	neutral	neutral
7834	CD-1087	CD-1077	2023-05-20	1684648149.352	Cage2-8	Cage2-10	1684648148.845	1684648153.365	70161.8450007439	1899-12-31 19:29:21	4.52	BiteRear	NA	NA	mild agonistic	agonistic
7835	CD-1077	CD-1087	2023-05-20	1684648153.365	Cage2-10	Cage2-9	1684648152.937	1684648156.164	70165.9369997978	1899-12-31 19:29:25	3.227	BiteRear	NA	NA	mild agonistic	agonistic
7847	CD-1077	CD-1054	2023-05-21	1684694950.423	Cage2-10	Cage2-8	1684694949.507	1684694954.489	116962.506999969	1900-01-01 08:29:22	4.982	None	NA	NA	neutral	neutral
7848	CD-1067	CD-1025	2023-05-21	1684695190.453	Cage2-9	Cage2-10	1684695189.838	1684695233.406	117202.838000298	1900-01-01 08:33:22	43.568	None	NA	NA	neutral	neutral
7851	CD-1027	CD-1083	2023-05-21	1684695859.085	Cage2-10	Cage2-9	1684695858.296	1684695865.649	117871.296000004	1900-01-01 08:44:31	7.353	SniffFace	NA	NA	neutral	neutral
7852	CD-1052	CD-1068	2023-05-21	1684695867.773	Cage2-9	Cage2-10	1684695867.148	1684695890.677	117880.147999287	1900-01-01 08:44:40	23.529	None	NA	NA	neutral	neutral
7853	CD-1068	CD-1036	2023-05-21	1684695922.478	Cage2-9	Cage2-10	1684695921.8	1684695923.354	117934.799999237	1900-01-01 08:45:34	1.554	None	NA	NA	neutral	neutral
7854	CD-1068	CD-1036	2023-05-21	1684695923.354	Cage2-10	Cage2-8	1684695922.761	1684695924.755	117935.76100111	1900-01-01 08:45:35	1.994	None	NA	NA	neutral	neutral
7855	CD-1061	CD-1025	2023-05-21	1684695934.266	Cage2-8	Cage2-10	1684695934.023	1684695938.41	117947.02299881	1900-01-01 08:45:47	4.387	Mount	NA	NA	agonistic	agonistic
7856	CD-1008	CD-1005	2023-05-21	1684695983.514	Cage2-9	Cage2-10	1684695983.318	1684695989.43	117996.318000793	1900-01-01 08:46:36	6.112	SniffFace	NA	NA	neutral	neutral
7857	CD-1001	CD-1005	2023-05-21	1684695992.193	Cage2-9	Cage2-10	1684695991.246	1684696159.639	118004.246004105	1900-01-01 08:46:44	168.393	None	NA	NA	neutral	neutral
7858	CD-1029	CD-1001	2023-05-21	1684695992.377	Cage2-9	Cage2-10	1684695992.193	1684695999.502	118005.19299984	1900-01-01 08:46:45	7.309	SniffFace	NA	NA	neutral	neutral
7859	CD-1014	CD-1018	2023-05-21	1684696413.173	Cage2-10	Cage2-8	1684696412.651	1684696415.418	118425.650997162	1900-01-01 08:53:45	2.767	SniffRear	NA	NA	neutral	neutral
7860	CD-1018	CD-1014	2023-05-21	1684696449.251	Cage2-9	Cage2-10	1684696448.567	1684696452.14	118461.56700182	1900-01-01 08:54:21	3.573	SniffFace	NA	NA	neutral	neutral
7861	CD-1075	CD-1040	2023-05-21	1684696479.192	Cage2-9	Cage2-10	1684696478.579	1684696488.738	118491.57900095	1900-01-01 08:54:51	10.159	SniffRear	NA	NA	neutral	neutral
7862	CD-1040	CD-1083	2023-05-21	1684697231.899	Cage2-8	Cage2-10	1684697231.43	1684697236.456	119244.429997444	1900-01-01 09:07:24	5.026	Chase	NA	NA	agonistic	chase
7863	CD-1040	CD-1083	2023-05-21	1684697236.456	Cage2-10	Cage2-9	1684697236.077	1684697284.785	119249.077003479	1900-01-01 09:07:29	48.708	Chase	NA	NA	agonistic	chase
7865	CD-1013	CD-1057	2023-05-21	1684698114.369	Cage2-10	Cage2-8	1684698113.952	1684698161.571	120126.95199728	1900-01-01 09:22:06	47.619	BiteFace	NA	NA	agonistic	agonistic
7866	CD-1034	CD-1054	2023-05-21	1684698579.677	Cage2-10	Cage1-8	1684698579.087	1684698580.255	120592.087001801	1900-01-01 09:29:52	1.168	Mount	NA	NA	agonistic	agonistic
7871	CD-1054	CD-1012	2023-05-21	1684699600.527	Cage2-10	Cage1-8	1684699599.932	1684699626.439	121612.931997776	1900-01-01 09:46:52	26.507	SniffFace	NA	NA	neutral	neutral
7872	CD-1069	CD-1003	2023-05-21	1684699823.405	Cage1-8	Cage2-10	1684699823.3	1684699964.459	121836.299999714	1900-01-01 09:50:36	141.159	None	NA	NA	neutral	neutral
7873	CD-1014	CD-1021	2023-05-21	1684699999.757	Cage2-10	Cage2-9	1684699999.485	1684700061.586	122012.484996319	1900-01-01 09:53:32	62.101	SniffFace	NA	NA	neutral	neutral
7874	CD-1025	CD-1083	2023-05-21	1684700382.116	Cage2-9	Cage2-10	1684700381.165	1684700386.47	122394.164997101	1900-01-01 09:59:54	5.305	SniffRear	NA	NA	neutral	neutral
7875	CD-1025	CD-1083	2023-05-21	1684700386.47	Cage2-10	Cage2-8	1684700386.16	1684700387.41	122399.15999651	1900-01-01 09:59:59	1.25	SniffRear	NA	NA	neutral	neutral
7900	CD-1054	CD-1030	2023-05-21	1684710337.701	Cage2-10	Cage2-8	1684710337.038	1684710341.533	132350.037999153	1900-01-01 12:45:50	4.495	Mount	NA	NA	agonistic	agonistic
7901	CD-1040	CD-1008	2023-05-21	1684710379.21	Cage2-8	Cage2-10	1684710378.594	1684710477.696	132391.593997002	1900-01-01 12:46:31	99.102	None	NA	NA	neutral	neutral
7903	CD-1034	CD-1014	2023-05-21	1684711296.287	Cage2-10	Cage2-8	1684711295.875	1684711297.525	133308.875001907	1900-01-01 13:01:48	1.65	Push	NA	NA	mild agonistic	agonistic
7904	CD-1020	CD-1029	2023-05-21	1684711344.743	Cage2-10	Cage2-9	1684711344.538	1684711384.194	133357.537996292	1900-01-01 13:02:37	39.656	None	NA	NA	neutral	neutral
7907	CD-1034	CD-1075	2023-05-21	1684712769.45	Cage2-10	Cage2-9	1684712769.017	1684712893.922	134782.016999722	1900-01-01 13:26:22	124.905	None	NA	NA	neutral	neutral
7908	CD-1003	CD-1030	2023-05-21	1684712786.617	Cage2-10	Cage2-8	1684712785.706	1684712790.911	134798.705997944	1900-01-01 13:26:38	5.205	None	NA	NA	neutral	neutral
7915	CD-1023	CD-1027	2023-05-21	1684715449.615	Cage2-10	Cage2-8	1684715448.899	1684715450.285	137461.899001122	1900-01-01 14:11:01	1.386	None	NA	NA	neutral	neutral
7916	CD-1015	CD-1029	2023-05-21	1684715463.878	Cage2-8	Cage2-10	1684715463.516	1684715474.539	137476.515997887	1900-01-01 14:11:16	11.023	None	NA	NA	neutral	neutral
7917	CD-1012	CD-1034	2023-05-21	1684715714.205	Cage2-9	Cage2-10	1684715713.898	1684715718.506	137726.897996426	1900-01-01 14:15:26	4.608	SniffRear	NA	NA	neutral	neutral
7918	CD-1048	CD-1018	2023-05-21	1684715716.77	Cage2-8	Cage2-10	1684715716.239	1684715736.412	137729.238996029	1900-01-01 14:15:29	20.173	SniffRear	NA	NA	neutral	neutral
7919	CD-1021	CD-1018	2023-05-21	1684715717.186	Cage2-8	Cage2-10	1684715716.239	1684715720.127	137729.238996029	1900-01-01 14:15:29	3.888	BiteRear	NA	NA	mild agonistic	agonistic
7920	CD-1021	CD-1048	2023-05-21	1684715717.186	Cage2-8	Cage2-10	1684715716.77	1684715736.412	137729.770001888	1900-01-01 14:15:29	19.642	None	NA	NA	neutral	neutral
7921	CD-1083	CD-1058	2023-05-21	1684715880.877	Cage2-9	Cage2-10	1684715880.602	1684715881.655	137893.60200119	1900-01-01 14:18:13	1.053	BiteRear	NA	NA	mild agonistic	agonistic
7922	CD-1083	CD-1058	2023-05-21	1684715881.655	Cage2-10	Cage2-8	1684715881.3	1684715885.361	137894.300001144	1900-01-01 14:18:14	4.061	BiteRear	NA	NA	mild agonistic	agonistic
7923	CD-1029	CD-1075	2023-05-21	1684715943.24	Cage2-10	Cage1-7	1684715942.557	1684716034.389	137955.556996346	1900-01-01 14:19:15	91.832	Contact	NA	NA	neutral	neutral
7925	CD-1003	CD-1051	2023-05-21	1684716157.483	Cage2-10	Cage2-8	1684716157.173	1684716157.998	138170.172997952	1900-01-01 14:22:50	0.825	None	NA	NA	neutral	neutral
7926	CD-1003	CD-1058	2023-05-21	1684716317.739	Cage2-10	Cage2-8	1684716317.451	1684716318.845	138330.451003075	1900-01-01 14:25:30	1.394	None	NA	NA	neutral	neutral
7927	CD-1040	CD-1056	2023-05-21	1684716468.116	Cage1-7	Cage2-10	1684716468.109	1684716469.189	138481.108998299	1900-01-01 14:28:01	1.08	None	NA	NA	neutral	neutral
7928	CD-1014	CD-1083	2023-05-21	1684716551.012	Cage2-10	Cage1-8	1684716550.78	1684716553.284	138563.78000021	1900-01-01 14:29:23	2.504	Push	NA	NA	mild agonistic	agonistic
7929	CD-1041	CD-1046	2023-05-21	1684716670.067	Cage2-8	Cage2-10	1684716669.351	1684716671.268	138682.350996971	1900-01-01 14:31:22	1.917	None	NA	NA	neutral	neutral
7930	CD-1041	CD-1046	2023-05-21	1684716671.268	Cage2-10	Cage2-9	1684716670.81	1684716892.045	138683.809999466	1900-01-01 14:31:23	221.235	None	NA	NA	neutral	neutral
7938	CD-1041	CD-1083	2023-05-21	1684719142.779	Cage2-10	Cage2-9	1684719142.358	1684719154.599	141155.357996941	1900-01-01 15:12:35	12.241	Chase	NA	NA	agonistic	chase
7939	CD-1023	CD-1087	2023-05-21	1684719209.722	Cage2-9	Cage2-10	1684719208.918	1684719210.312	141221.917999744	1900-01-01 15:13:41	1.394	None	NA	NA	neutral	neutral
7940	CD-1023	CD-1087	2023-05-21	1684719210.312	Cage2-10	Cage2-8	1684719209.728	1684719211.238	141222.727999687	1900-01-01 15:13:42	1.51	None	NA	NA	neutral	neutral
7944	CD-1021	CD-1036	2023-05-21	1684719892.679	Cage2-10	Cage2-9	1684719891.929	1684719894.323	141904.928998947	1900-01-01 15:25:04	2.394	SniffRear	NA	NA	neutral	neutral
7945	CD-1058	CD-1018	2023-05-21	1684720048.084	Cage2-10	Cage2-9	1684720047.562	1684720049.796	142060.562001228	1900-01-01 15:27:40	2.234	None	NA	NA	neutral	neutral
7949	CD-1040	CD-1021	2023-05-21	1684720794.537	Cage2-10	Cage2-9	1684720794.205	1684720865.287	142807.205002308	1900-01-01 15:40:07	71.082	SniffRear	NA	NA	neutral	neutral
7950	CD-1030	CD-1021	2023-05-21	1684721378.922	Cage2-8	Cage2-10	1684721378.112	1684721384.274	143391.111996174	1900-01-01 15:49:51	6.162	Posture	NA	NA	agonistic	agonistic
7951	CD-1030	CD-1021	2023-05-21	1684721384.274	Cage2-10	Cage1-8	1684721383.942	1684721532.818	143396.942000389	1900-01-01 15:49:56	148.876	Posture	NA	NA	agonistic	agonistic
7954	CD-1041	CD-1023	2023-05-21	1684721483.966	Cage2-8	Cage2-10	1684721483.758	1684721488.1	143496.758002281	1900-01-01 15:51:36	4.342	SniffRear	NA	NA	neutral	neutral
7955	CD-1003	CD-1067	2023-05-21	1684721893.241	Cage2-10	Cage2-8	1684721892.919	1684721894.311	143905.919000626	1900-01-01 15:58:25	1.392	None	NA	NA	neutral	neutral
7956	CD-1003	CD-1017	2023-05-21	1684722475.789	Cage2-8	Cage2-10	1684722475.373	1684722483.273	144488.372997284	1900-01-01 16:08:08	7.9	SniffRear	NA	NA	neutral	neutral
7958	CD-1053	CD-1023	2023-05-21	1684723412.333	Cage2-9	Cage2-10	1684723411.984	1684723429.491	145424.983997822	1900-01-01 16:23:44	17.507	SniffRear	NA	NA	neutral	neutral
7959	CD-1072	CD-1082	2023-05-21	1684723620.706	Cage2-10	Cage2-9	1684723620.37	1684723621.647	145633.369997501	1900-01-01 16:27:13	1.277	Mount	NA	NA	agonistic	agonistic
7960	CD-1040	CD-1023	2023-05-21	1684723726.897	Cage2-9	Cage2-10	1684723726.064	1684723730.821	145739.063998699	1900-01-01 16:28:59	4.757	None	NA	NA	neutral	neutral
7970	CD-1035	CD-1012	2023-05-21	1684727211.391	Cage2-10	Cage2-9	1684727210.851	1684727220.911	149223.851001263	1900-01-01 17:27:03	10.06	None	NA	NA	neutral	neutral
7972	CD-1008	CD-1023	2023-05-21	1684727969.877	Cage2-9	Cage2-10	1684727969.692	1684727970.539	149982.691997528	1900-01-01 17:39:42	0.847	Chase	NA	NA	agonistic	chase
7973	CD-1008	CD-1023	2023-05-21	1684727970.539	Cage2-10	Cage2-8	1684727970.215	1684727971.224	149983.215002537	1900-01-01 17:39:43	1.009	Chase	NA	NA	agonistic	chase
7975	CD-1048	CD-1077	2023-05-21	1684728892.914	Cage2-8	Cage2-10	1684728892.241	1684728983.363	150905.241000652	1900-01-01 17:55:05	91.122	MountRev	NA	NA	reverse agonistic	reversed
7976	CD-1012	CD-1087	2023-05-21	1684729488.485	Cage2-10	Cage1-7	1684729488.397	1684729577.253	151501.397000313	1900-01-01 18:05:01	88.856	Mount	NA	NA	agonistic	agonistic
7977	CD-1048	CD-1035	2023-05-21	1684729489.707	Cage2-10	Cage2-9	1684729488.842	1684729492.765	151501.842003345	1900-01-01 18:05:01	3.923	BiteRear	NA	NA	mild agonistic	agonistic
7978	CD-1008	CD-1035	2023-05-21	1684729556.86	Cage2-10	Cage2-8	1684729556.444	1684729558.262	151569.443998814	1900-01-01 18:06:09	1.818	SniffRearRev	NA	NA	neutral	neutral
7979	CD-1077	CD-1035	2023-05-21	1684729814.528	Cage2-10	Cage2-9	1684729814.226	1684729815.244	151827.226002216	1900-01-01 18:10:27	1.018	SniffRear	NA	NA	neutral	neutral
7980	CD-1008	CD-1023	2023-05-21	1684729825.248	Cage2-8	Cage2-10	1684729824.532	1684729830.059	151837.532001495	1900-01-01 18:10:37	5.527	None	NA	NA	neutral	neutral
7981	CD-1023	CD-1072	2023-05-21	1684729849.191	Cage2-9	Cage2-10	1684729848.956	1684729879.194	151861.956002712	1900-01-01 18:11:01	30.238	None	NA	NA	neutral	neutral
7982	CD-1008	CD-1023	2023-05-21	1684730001.783	Cage2-10	Cage2-9	1684730001.715	1684730002.856	152014.715004444	1900-01-01 18:13:34	1.141	Mount	NA	NA	agonistic	agonistic
8167	CD-1020	CD-1054	2023-05-23	1684869201.736	Cage2-10	Cage2-9	1684869201.629	1684869204.195	14710.6290006638	1899-12-31 04:05:10	2.566	Mount	NA	NA	agonistic	agonistic
8168	CD-1035	CD-1054	2023-05-23	1684869778.577	Cage2-8	Cage2-10	1684869778.161	1684869804.091	15287.1610031128	1899-12-31 04:14:47	25.93	None	NA	NA	neutral	neutral
8169	CD-1051	CD-1088	2023-05-23	1684869927.519	Cage2-9	Cage2-10	1684869927.116	1684869937.638	15436.1160025597	1899-12-31 04:17:16	10.522	BiteRear	NA	NA	mild agonistic	agonistic
8170	CD-1035	CD-1037	2023-05-23	1684871469.58	Cage2-10	Cage1-7	1684871468.734	1684871474.479	16977.734000206	1899-12-31 04:42:57	5.745	BiteRear	NA	NA	mild agonistic	agonistic
8171	CD-1021	CD-1068	2023-05-23	1684871950.824	Cage2-8	Cage2-10	1684871950.084	1684872048.071	17459.0839953423	1899-12-31 04:50:59	97.987	Chase	NA	NA	agonistic	chase
8178	CD-1072	CD-1014	2023-05-23	1684874673.811	Cage2-10	Cage1-7	1684874673.486	1684874684.642	20182.4859972	1899-12-31 05:36:22	11.156	Mount	NA	NA	agonistic	agonistic
8179	CD-1025	CD-1067	2023-05-23	1684875463.341	Cage2-10	Cage1-7	1684875462.921	1684875464.2	20971.920999527	1899-12-31 05:49:31	1.279	SniffFace	NA	NA	neutral	neutral
8184	CD-1040	CD-1067	2023-05-23	1684875916.308	Cage2-8	Cage2-10	1684875915.683	1684876000.306	21424.6829977036	1899-12-31 05:57:04	84.623	Chase	NA	NA	agonistic	chase
8185	CD-1008	CD-1010	2023-05-23	1684875979.472	Cage2-6	Cage2-10	1684875979.335	1684875980.335	21488.3350009918	1899-12-31 05:58:08	1	Chase	NA	NA	agonistic	chase
8186	CD-1008	CD-1010	2023-05-23	1684875980.335	Cage2-10	Cage1-7	1684875979.916	1684876011.622	21488.915997982	1899-12-31 05:58:08	31.706	Chase	NA	NA	agonistic	chase
8189	CD-1034	CD-1087	2023-05-23	1684876227.133	Cage2-8	Cage2-10	1684876226.792	1684876229.664	21735.791996479	1899-12-31 06:02:15	2.872	Chase	NA	NA	agonistic	chase
8190	CD-1034	CD-1087	2023-05-23	1684876229.664	Cage2-10	Cage1-7	1684876229.155	1684876230.41	21738.155002594	1899-12-31 06:02:18	1.255	Chase	NA	NA	agonistic	chase
8192	CD-1007	CD-1039	2023-05-23	1684877330.297	Cage2-10	Cage2-9	1684877329.473	1684877338.624	22838.4729990959	1899-12-31 06:20:38	9.151	SniffRear	NA	NA	neutral	neutral
8193	CD-1029	CD-1054	2023-05-23	1684877834.876	Cage2-10	Cage2-9	1684877834.66	1684877842.372	23343.6600022316	1899-12-31 06:29:03	7.712	BiteRear	NA	NA	mild agonistic	agonistic
8194	CD-1069	CD-1054	2023-05-23	1684877835.531	Cage2-10	Cage2-9	1684877834.66	1684877842.372	23343.6600022316	1899-12-31 06:29:03	7.712	BiteRear	NA	NA	mild agonistic	agonistic
8200	CD-1085	CD-1000	2023-05-23	1684878715.983	Cage2-10	Cage1-7	1684878715.553	1684878719.099	24224.5529994965	1899-12-31 06:43:44	3.546	SniffRear	NA	NA	neutral	neutral
8201	CD-1030	CD-1076	2023-05-23	1684878818.986	Cage2-10	Cage2-8	1684878818.811	1684878821.04	24327.8109960556	1899-12-31 06:45:27	2.229	BiteRear	NA	NA	mild agonistic	agonistic
8202	CD-1036	CD-1040	2023-05-23	1684879271.613	Cage2-10	Cage2-9	1684879271.297	1684879273.924	24780.296998024	1899-12-31 06:53:00	2.627	Contact	NA	NA	neutral	neutral
8203	CD-1067	CD-1037	2023-05-23	1684879288.292	Cage2-10	Cage2-9	1684879287.745	1684879294.262	24796.7449998856	1899-12-31 06:53:16	6.517	Mount	NA	NA	agonistic	agonistic
8204	CD-1003	CD-1056	2023-05-23	1684879828.27	Cage2-10	Cage2-8	1684879827.447	1684879829.319	25336.4469981194	1899-12-31 07:02:16	1.872	Mount	NA	NA	agonistic	agonistic
8206	CD-1053	CD-1005	2023-05-23	1684881055.487	Cage2-8	Cage2-10	1684881055.24	1684881526.064	26564.2399954796	1899-12-31 07:22:44	470.824	Mount	NA	NA	agonistic	agonistic
8208	CD-1036	CD-1075	2023-05-23	1684882138.441	Cage2-10	Cage2-9	1684882138.021	1684882562.708	27647.0210042	1899-12-31 07:40:47	424.687	None	NA	NA	neutral	neutral
8209	CD-1005	CD-1021	2023-05-23	1684882414.192	Cage2-8	Cage2-10	1684882413.976	1684882419.292	27922.97600317	1899-12-31 07:45:22	5.316	Push	NA	NA	mild agonistic	agonistic
8210	CD-1005	CD-1021	2023-05-23	1684882419.292	Cage2-10	Cage2-7	1684882419.093	1684882420.081	27928.0929999352	1899-12-31 07:45:28	0.988	Push	NA	same as previous	mild agonistic	agonistic
8211	CD-1058	CD-1014	2023-05-23	1684883869.308	Cage2-10	Cage2-9	1684883868.903	1684883896.272	29377.9029970169	1899-12-31 08:09:37	27.369	SniffFace	NA	NA	neutral	neutral
8216	CD-1034	CD-1083	2023-05-23	1684885704.65	Cage2-10	Cage2-9	1684885703.858	1684885706.14	31212.8579978943	1899-12-31 08:40:12	2.282	Contact	NA	NA	neutral	neutral
8217	CD-1051	CD-1034	2023-05-23	1684885705.281	Cage2-10	Cage2-9	1684885704.65	1684885706.698	31213.6500005722	1899-12-31 08:40:13	2.048	SniffRear	NA	NA	neutral	neutral
8218	CD-1019	CD-1025	2023-05-23	1684885917.462	Cage2-10	Cage2-9	1684885917.084	1684885919.223	31426.0839962959	1899-12-31 08:43:46	2.139	Mount	NA	NA	agonistic	agonistic
8219	CD-1019	CD-1025	2023-05-23	1684885919.223	Cage2-9	Cage2-10	1684885918.807	1684885923.163	31427.8070025444	1899-12-31 08:43:47	4.356	Mount	NA	NA	agonistic	agonistic
8230	CD-1039	CD-1077	2023-05-23	1684886903.623	Cage2-10	Cage2-8	1684886902.792	1684886908.687	32411.7919955254	1899-12-31 09:00:11	5.895	Push	NA	scratching it from the grate	mild agonistic	agonistic
8231	CD-1025	CD-1083	2023-05-23	1684886911.252	Cage2-10	Cage1-7	1684886910.683	1684886912.561	32419.6830024719	1899-12-31 09:00:19	1.878	Push	NA	same as previous	mild agonistic	agonistic
8232	CD-1072	CD-1021	2023-05-23	1684887131.495	Cage2-10	Cage1-7	1684887131.165	1684887136.76	32640.165002346	1899-12-31 09:04:00	5.595	Mount	NA	NA	agonistic	agonistic
8233	CD-1036	CD-1030	2023-05-23	1684888078.449	Cage2-10	Cage2-9	1684888078.095	1684888104.354	33587.094997406	1899-12-31 09:19:47	26.259	BiteFace	NA	NA	agonistic	agonistic
8234	CD-1023	CD-1035	2023-05-23	1684888375.751	Cage2-9	Cage2-10	1684888374.886	1684888387.172	33883.8860039711	1899-12-31 09:24:43	12.286	SniffFace	NA	multiple following events	neutral	neutral
8237	CD-1036	CD-1030	2023-05-23	1684888526.216	Cage2-10	Cage2-9	1684888525.801	1684888591.884	34034.8009967804	1899-12-31 09:27:14	66.083	SniffRear	NA	NA	neutral	neutral
8238	CD-1010	CD-1030	2023-05-23	1684888592.4	Cage2-9	Cage2-10	1684888591.884	1684888605.904	34100.8840017319	1899-12-31 09:28:20	14.02	Contact	NA	NA	neutral	neutral
8239	CD-1008	CD-1030	2023-05-23	1684888606.276	Cage2-10	Cage2-9	1684888605.904	1684888646.04	34114.9040002823	1899-12-31 09:28:34	40.136	Contact	NA	same as previous	neutral	neutral
8241	CD-1061	CD-1021	2023-05-23	1684888959.802	Cage2-10	Cage2-8	1684888959.516	1684888967.529	34468.5160017014	1899-12-31 09:34:28	8.013	None	NA	NA	neutral	neutral
8252	CD-1072	CD-1083	2023-05-23	1684893123.57	Cage2-10	Cage1-8	1684893123.464	1684893126.886	38632.4640026093	1899-12-31 10:43:52	3.422	Chase	NA	NA	agonistic	chase
8253	CD-1023	CD-1048	2023-05-23	1684893132.955	Cage2-8	Cage2-10	1684893132.741	1684893133.747	38641.7410039902	1899-12-31 10:44:01	1.006	Chase	NA	NA	agonistic	chase
8254	CD-1048	CD-1022	2023-05-23	1684893133.442	Cage2-10	Cage2-9	1684893133.126	1684893137.463	38642.1260023117	1899-12-31 10:44:02	4.337	Chase	NA	NA	agonistic	chase
8256	CD-1023	CD-1048	2023-05-23	1684893133.747	Cage2-10	Cage2-9	1684893133.442	1684893138.386	38642.4420018196	1899-12-31 10:44:02	4.944	BiteRear	NA	NA	mild agonistic	agonistic
8258	CD-1034	CD-1077	2023-05-23	1684893753.061	Cage2-10	Cage2-8	1684893752.852	1684893753.933	39261.8519992828	1899-12-31 10:54:21	1.081	Push	NA	NA	mild agonistic	agonistic
8293	CD-1061	CD-1087	2023-05-24	1684954587.527	Cage2-10	Cage1-7	1684954587.045	1684954589.694	33385.0449976921	1899-12-31 09:16:25	2.649	BiteFace	NA	no following event?	agonistic	agonistic
8299	CD-1010	CD-1056	2023-05-24	1684956693.912	Cage2-9	Cage2-10	1684956693.273	1684956707.604	35491.2729992867	1899-12-31 09:51:31	14.331	None	NA	no following event?	neutral	neutral
8305	CD-1017	CD-1087	2023-05-24	1684957354.188	Cage2-8	Cage2-10	1684957353.972	1684957356.385	36151.9720015526	1899-12-31 10:02:31	2.413	BiteRear	NA	NA	mild agonistic	agonistic
8313	CD-1061	CD-1025	2023-05-24	1684958572.435	Cage2-8	Cage2-10	1684958572.119	1684958573.717	37370.1190009117	1899-12-31 10:22:50	1.598	BiteRear	NA	NA	mild agonistic	agonistic
8317	CD-1072	CD-1083	2023-05-24	1684961367.983	Cage1-7	Cage2-10	1684961367.611	1684961369.466	40165.6110029221	1899-12-31 11:09:25	1.855	Chase	NA	NA	agonistic	chase
8159	CD-1029	CD-1021	2023-05-23	1684867939.984	Cage2-10	Cage2-8	1684867939.667	1684867966.854	13448.6669974327	1899-12-31 03:44:08	27.187	Chase	T	CD-1021 enters carrying something in its mouth (does not look like a pellet, almost looks like it could be a pup!) and is closely followed by CD-1029, who I thnk is biting, but I am not 100% certain.	agonistic	chase
8162	CD-1067	CD-1057	2023-05-23	1684868393.047	Cage2-10	Cage2-9	1684868392.615	1684868394.187	13901.6149973869	1899-12-31 03:51:41	1.572	BiteRear	NA	It looks like the mouth or the prusuer is open and connection is made with the rump of the target.	mild agonistic	agonistic
8163	CD-1039	CD-1065	2023-05-23	1684868702.035	Cage2-8	Cage2-10	1684868701.821	1684868703.925	14210.8210020065	1899-12-31 03:56:50	2.104	Chase	NA	Through chase.	agonistic	chase
8164	CD-1039	CD-1065	2023-05-23	1684868703.925	Cage2-10	Cage1-7	1684868703.298	1684868723.728	14212.2980012894	1899-12-31 03:56:52	20.43	BiteRear	T	Clear bite as CD-1065 enters the exit tunnel.	mild agonistic	agonistic
8165	CD-1034	CD-1085	2023-05-23	1684868812.407	Cage2-8	Cage2-10	1684868811.997	1684868815.891	14320.9970030785	1899-12-31 03:58:40	3.894	Chase	NA	Through chase.	agonistic	chase
8279	CD-1041	CD-1023	2023-05-24	1684951766.463	Cage2-6	Cage2-10	1684951766.333	1684951767.02	30564.3330006599	1899-12-31 08:29:24	0.687	Chase	T	There is a clear chase at high speed through several cages. The entry of these animals into Cage2-10 (through RFID2-15) was so fast that it was not registered. It looks like the pursuer's mousth is open (bite?) but the video at this speed is too blurry to make that out clearly.	agonistic	chase
8281	CD-1052	CD-1053	2023-05-24	1684952323.879	Cage2-10	Cage2-8	1684952323.029	1684952325.005	31121.0289969444	1899-12-31 08:38:41	1.976	None	T	This was a leisurely follow over several tunnels. The animals were not close to each other and entered the tunnel well separated. The follow interval was 0.85 s and the first animal through had a read duration of 102 ms.	neutral	neutral
8282	CD-1048	CD-1088	2023-05-24	1684952518.91	Cage2-9	Cage2-10	1684952517.945	1684952739.022	31315.9450039864	1899-12-31 08:41:55	221.077	SniffFace	T	Leisurely, the follower stopped to sniff (kiss?) the face of the other then quietly left by the other tunnel. Interval was 0.96 s, durations were 117 and 83 ms respectively.	neutral	neutral
8283	CD-1048	CD-1057	2023-05-24	1684952992.26	Cage1-7	Cage2-10	1684952991.94	1684952994.819	31789.9400000572	1899-12-31 08:49:49	2.879	Chase	T	Clear agonistic chase with possible biting at two points an likely including submissive posturing	agonistic	chase
8284	CD-1048	CD-1057	2023-05-24	1684952994.819	Cage2-10	Cage1-7	1684952994.403	1684952995.699	31792.4029965401	1899-12-31 08:49:52	1.296	Chase	T	Continuation of 8283	agonistic	chase
8286	CD-1048	CD-1057	2023-05-24	1684953016.981	Cage2-10	Cage1-7	1684953016.451	1684953018.173	31814.4509978294	1899-12-31 08:50:14	1.722	Chase	T	Continuation of 8285. The animals are very close and the follower has its face on the other's back. I suspect biting but can't discern that.	agonistic	chase
8287	CD-1008	CD-1057	2023-05-24	1684953296.062	Cage2-10	Cage1-7	1684953295.846	1684953296.885	32093.8459954262	1899-12-31 08:54:53	1.039	Chase	T	CD-1008 chases CD-1057 into the cage (although because the animals are so close and fast, CD-1008's entry is not recorded). There was a close chase beforehand and looks like biting, also on exit from the cage, but not really clear enough to call.	agonistic	chase
8288	CD-1034	CD-1085	2023-05-24	1684953703.3	Cage2-10	Cage2-8	1684953702.884	1684953704.001	32500.8839988708	1899-12-31 09:01:40	1.117	Chase	T	Unclear if there was biting. Through chase, although exit was not visible.	agonistic	chase
8290	CD-1021	CD-1012	2023-05-24	1684954336.317	Cage2-10	Cage1-7	1684954335.47	1684954782.524	33133.4699969292	1899-12-31 09:12:13	447.054	BiteRear	T	Continuation of 8289. Clear biting on entry into the tunnel.	mild agonistic	agonistic
8291	CD-1014	CD-1061	2023-05-24	1684954347.899	Cage2-10	Cage2-9	1684954347.23	1684954382.282	33145.2299962044	1899-12-31 09:12:25	35.052	Posture	T	CD-1014 enters the cage and pushes CD-1061, who was eating, away. A series of pushes and submissive posturing ends with CD-1061 chasing CD-1014 out of the cage.	agonistic	agonistic
8295	CD-1029	CD-1057	2023-05-24	1684956178.453	Cage2-8	Cage2-10	1684956177.987	1684956181.079	34975.9870023727	1899-12-31 09:42:55	3.092	BiteFace	T	This was a complex and very fast fight involving three animals. CD-1029 repeatedly fought CD-1057 and delivered several bites to the face. CD-1029 also engaged in a prolonged fight with CD-1077 but seemd to lose as CD-1077 remained in the cage eating quietly for a long time afterward.	agonistic	agonistic
8296	CD-1034	CD-1025	2023-05-24	1684956531.394	Cage2-9	Cage2-10	1684956530.821	1684956553.506	35328.8209972382	1899-12-31 09:48:48	22.685	None	T	A close follow, but no obvious agression.	neutral	neutral
8297	CD-1005	CD-1040	2023-05-24	1684956630.208	Cage2-8	Cage2-10	1684956629.831	1684956632.525	35427.8309993744	1899-12-31 09:50:27	2.694	Chase	T	A through chase. Cannot see detail of the entry (this event) but theere is a bite on exit (8298).	agonistic	chase
8298	CD-1005	CD-1040	2023-05-24	1684956632.525	Cage2-10	Cage1-7	1684956631.75	1684956672.958	35429.7500042915	1899-12-31 09:50:29	41.208	BiteRear	T	I am certain the follower had teeth in the rump as they entered the tunnel.	mild agonistic	agonistic
8301	CD-1005	CD-1076	2023-05-24	1684956795.094	Cage2-10	Cage1-7	1684956794.304	1684956799.654	35592.3040008545	1899-12-31 09:53:12	5.35	BiteRear	T	Frozen video obscured the main fight, but the bite on exit (initiating the follow event) is clear.	mild agonistic	agonistic
8302	CD-1085	CD-1018	2023-05-24	1684956964.31	Cage2-10	Cage2-8	1684956963.55	1684957017.525	35761.5499978065	1899-12-31 09:56:01	53.975	None	NA	Several mice are running around taking food pellets out of the cage, but there is no overt aggression.	neutral	neutral
8306	CD-1017	CD-1087	2023-05-24	1684957356.385	Cage2-10	Cage1-7	1684957355.955	1684957397.097	36153.9550032616	1899-12-31 10:02:33	41.142	BiteRear	T	A through chase but not clear enough to see if there was biting.	mild agonistic	agonistic
8307	CD-1067	CD-1057	2023-05-24	1684957621.267	Cage2-10	Cage1-8	1684957621.169	1684957621.676	36419.1689958572	1899-12-31 10:06:59	0.507	Push	T	CD-1067 pushed CD-1057 back through the tunnel. Classic tube test. I am classing this as a push.	mild agonistic	agonistic
8310	CD-1061	CD-1087	2023-05-24	1684957759.113	Cage2-10	Cage1-7	1684957758.781	1684957982.021	36556.7809972763	1899-12-31 10:09:16	223.24	Chase	T	A through chase but not clear enough to see if there was biting.	agonistic	chase
8311	CD-1083	CD-1037	2023-05-24	1684958005.022	Cage2-10	Cage2-8	1684958004.916	1684958005.84	36802.9159955978	1899-12-31 10:13:22	0.924	None	T	This should not really have been called as a chase. The intervals are correct, but the 'pursued' animal had already left the cage before the other entered. The follower also had an exit duration of 107 ms.	neutral	neutral
8314	CD-1061	CD-1025	2023-05-24	1684958573.717	Cage2-10	Cage2-9	1684958573.288	1684958581.064	37371.2880015373	1899-12-31 10:22:51	7.776	BiteRear	T	CD-1061 bit CD-1025 on the arse as they exited the tunnel.	mild agonistic	agonistic
8314.1	CD-1061	CD-1025	2023-05-24	1684958573.717	Cage2-9	Cage2-10	1684958578.45	1684958579.851	37371.2880015373	1899-12-31 10:22:51	7.776	Posture	T	CD-1061 was still biting CD-1025 as they re-entered the cage. They then fought with CD-1025 making defensive moves. This interaction not called by ColonyTrack?	agonistic	agonistic
8316	CD-1035	CD-1014	2023-05-24	1684960338.953	Cage2-10	Cage2-5	1684960338.578	1684960340.762	39136.5780000687	1899-12-31 10:52:16	2.184	BiteRear	T	CD-1035 enters the cage and picks a fight with CD-1007 (I think) who fights back with a bite and chases CD-1035 out of the cage. The read for CD-1007 is actually missing in the raw data, but was somehow called as a chase. Not sure how that works.	mild agonistic	agonistic
8318	CD-1071	CD-1076	2023-05-24	1684961546.604	Cage2-10	Cage1-8	1684961546.15	1684961547.967	40344.1500020027	1899-12-31 11:12:24	1.817	BiteRear	NA	NA	mild agonistic	agonistic
8318.1	CD-1071	CD-1076	2023-05-24	1684961546.604	Cage1-8	Cage2-10	1684961546.15	1684961547.967	40344.1500020027	1899-12-31 11:12:24	1.817	BiteRear	NA	NA	mild agonistic	agonistic
