## Supplementary material for "Early-life experience determines the social stability of adult communities in female mice": Data S3

trial	left	right	winner
1	CD-1057	CD-1051	l
1	CD-1070	CD-1051	r
1	CD-1027	CD-1071	r
1	CD-1082	CD-1057	r
1	CD-1057	CD-1005	l
1	CD-1070	CD-1054	r
1	CD-1071	CD-1057	r
1	CD-1051	CD-1082	r
1	CD-1005	CD-1082	l
1	CD-1072	CD-1070	l
1	CD-1074	CD-1072	r
1	CD-1071	CD-1054	r
1	CD-1070	CD-1082	l
1	CD-1072	CD-1082	l
1	CD-1074	CD-1005	r
1	CD-1054	CD-1027	r
1	CD-1054	CD-1074	r
1	CD-1074	CD-1057	r
1	CD-1074	CD-1051	l
1	CD-1051	CD-1027	r
1	CD-1071	CD-1051	r
1	CD-1054	CD-1057	r
1	CD-1027	CD-1057	r
1	CD-1070	CD-1057	r
1	CD-1082	CD-1054	r
1	CD-1071	CD-1074	r
1	CD-1072	CD-1054	l
1	CD-1005	CD-1072	l
1	CD-1072	CD-1071	r
1	CD-1072	CD-1057	r
1	CD-1072	CD-1027	l
1	CD-1027	CD-1005	r
1	CD-1027	CD-1074	r
1	CD-1005	CD-1071	l
1	CD-1071	CD-1082	l
1	CD-1072	CD-1051	l
1	CD-1070	CD-1074	r
1	CD-1082	CD-1074	r
1	CD-1051	CD-1054	r
1	CD-1027	CD-1082	l
1	CD-1070	CD-1027	r
1	CD-1054	CD-1005	r
1	CD-1070	CD-1005	l
1	CD-1071	CD-1070	l
1	CD-1051	CD-1005	r
2	CD-1071	CD-1082	l
2	CD-1071	CD-1070	l
2	CD-1027	CD-1074	r
2	CD-1070	CD-1051	l
2	CD-1005	CD-1074	l
2	CD-1051	CD-1054	l
2	CD-1057	CD-1054	l
2	CD-1082	CD-1027	r
2	CD-1057	CD-1082	l
2	CD-1071	CD-1057	r
2	CD-1027	CD-1005	r
2	CD-1082	CD-1074	r
2	CD-1070	CD-1074	r
2	CD-1051	CD-1057	r
2	CD-1027	CD-1070	l
2	CD-1070	CD-1057	r
2	CD-1054	CD-1071	r
2	CD-1057	CD-1072	l
2	CD-1005	CD-1051	l
2	CD-1074	CD-1072	r
2	CD-1005	CD-1072	r
2	CD-1005	CD-1082	l
2	CD-1057	CD-1005	r
2	CD-1071	CD-1005	r
2	CD-1051	CD-1027	r
2	CD-1070	CD-1054	l
2	CD-1071	CD-1051	l
2	CD-1054	CD-1082	r
2	CD-1072	CD-1051	r
2	CD-1051	CD-1074	r
2	CD-1074	CD-1054	l
2	CD-1070	CD-1072	r
2	CD-1071	CD-1072	r
2	CD-1027	CD-1054	l
2	CD-1051	CD-1082	l
2	CD-1070	CD-1005	l
2	CD-1054	CD-1005	r
2	CD-1082	CD-1070	r
2	CD-1057	CD-1027	l
2	CD-1057	CD-1074	r
2	CD-1072	CD-1082	l
2	CD-1072	CD-1027	l
2	CD-1071	CD-1005	r
2	CD-1054	CD-1072	r
2	CD-1071	CD-1027	l
3	CD-1057	CD-1027	l
3	CD-1072	CD-1074	r
3	CD-1005	CD-1054	l
3	CD-1071	CD-1082	l
3	CD-1051	CD-1071	r
3	CD-1005	CD-1072	l
3	CD-1054	CD-1072	r
3	CD-1082	CD-1074	r
3	CD-1071	CD-1074	r
3	CD-1005	CD-1071	r
3	CD-1070	CD-1072	r
3	CD-1005	CD-1051	l
3	CD-1082	CD-1005	r
3	CD-1082	CD-1051	r
3	CD-1051	CD-1054	l
3	CD-1057	CD-1005	l
3	CD-1070	CD-1071	l
3	CD-1027	CD-1074	r
3	CD-1057	CD-1072	r
3	CD-1072	CD-1082	l
3	CD-1070	CD-1027	l
3	CD-1070	CD-1082	l
3	CD-1070	CD-1074	r
3	CD-1070	CD-1005	r
3	CD-1027	CD-1005	r
3	CD-1027	CD-1072	r
3	CD-1051	CD-1057	r
3	CD-1057	CD-1074	l
3	CD-1027	CD-1082	l
3	CD-1070	CD-1051	l
3	CD-1054	CD-1027	r
3	CD-1057	CD-1082	l
3	CD-1054	CD-1071	r
3	CD-1057	CD-1071	l
3	CD-1057	CD-1054	l
3	CD-1074	CD-1051	l
3	CD-1070	CD-1057	r
3	CD-1072	CD-1051	l
3	CD-1027	CD-1071	r
3	CD-1005	CD-1074	l
3	CD-1051	CD-1027	l
3	CD-1054	CD-1082	l
3	CD-1072	CD-1071	l
3	CD-1070	CD-1054	l
3	CD-1074	CD-1054	l
4	CD-1071	CD-1082	l
4	CD-1072	CD-1005	l
4	CD-1070	CD-1074	r
4	CD-1070	CD-1082	l
4	CD-1070	CD-1072	l
4	CD-1072	CD-1054	l
4	CD-1027	CD-1082	l
4	CD-1074	CD-1071	l
4	CD-1054	CD-1082	l
4	CD-1051	CD-1027	r
4	CD-1074	CD-1005	r
4	CD-1005	CD-1054	l
4	CD-1051	CD-1054	l
4	CD-1070	CD-1051	l
4	CD-1054	CD-1074	r
4	CD-1082	CD-1057	r
4	CD-1071	CD-1054	l
4	CD-1057	CD-1074	l
4	CD-1070	CD-1054	l
4	CD-1057	CD-1027	l
4	CD-1082	CD-1051	r
4	CD-1005	CD-1070	r
4	CD-1005	CD-1057	r
4	CD-1051	CD-1071	r
4	CD-1072	CD-1082	l
4	CD-1051	CD-1074	r
4	CD-1051	CD-1072	r
4	CD-1071	CD-1027	l
4	CD-1057	CD-1071	l
4	CD-1057	CD-1070	l
4	CD-1005	CD-1051	l
4	CD-1005	CD-1027	l
4	CD-1074	CD-1072	r
4	CD-1071	CD-1005	r
4	CD-1027	CD-1054	l
4	CD-1072	CD-1027	l
4	CD-1027	CD-1070	r
4	CD-1071	CD-1070	r
4	CD-1074	CD-1082	l
4	CD-1027	CD-1074	r
4	CD-1054	CD-1057	r
4	CD-1082	CD-1005	r
4	CD-1071	CD-1072	r
4	CD-1051	CD-1057	r
4	CD-1072	CD-1057	l
5	CD-1005	CD-1027	l
5	CD-1070	CD-1005	r
5	CD-1082	CD-1057	r
5	CD-1074	CD-1070	l
5	CD-1071	CD-1070	r
5	CD-1051	CD-1082	l
5	CD-1027	CD-1074	r
5	CD-1074	CD-1071	l
5	CD-1005	CD-1054	l
5	CD-1005	CD-1057	r
5	CD-1074	CD-1082	l
5	CD-1070	CD-1027	l
5	CD-1005	CD-1082	l
5	CD-1054	CD-1074	r
5	CD-1071	CD-1057	r
5	CD-1072	CD-1071	r
5	CD-1027	CD-1051	r
5	CD-1082	CD-1072	r
5	CD-1070	CD-1054	l
5	CD-1082	CD-1070	r
5	CD-1054	CD-1027	l
5	CD-1074	CD-1005	r
5	CD-1051	CD-1074	r
5	CD-1054	CD-1072	r
5	CD-1072	CD-1027	l
5	CD-1074	CD-1072	l
5	CD-1072	CD-1057	l
5	CD-1027	CD-1071	r
5	CD-1082	CD-1054	r
5	CD-1071	CD-1054	l
5	CD-1005	CD-1072	l
5	CD-1051	CD-1071	r
5	CD-1070	CD-1057	l
5	CD-1051	CD-1005	r
5	CD-1005	CD-1071	l
5	CD-1057	CD-1074	l
5	CD-1057	CD-1027	l
5	CD-1072	CD-1051	l
5	CD-1057	CD-1051	l
5	CD-1057	CD-1054	l
5	CD-1054	CD-1051	r
5	CD-1071	CD-1082	l
5	CD-1072	CD-1070	r
5	CD-1082	CD-1027	r
5	CD-1051	CD-1070	r
